# Multi-omics and Pharmacological Characterization of Patient-derived Glioma Cell Lines

**DOI:** 10.1101/2023.02.20.529198

**Authors:** Min Wu, Ran Yuan, Nan Ji, Ting Lu, Tingting Wang, Junxia Zhang, Mengyuan Li, Penghui Cao, Jiarui Zhao, Guanzhang Li, Jianyu Li, Yu Li, Yujie Tang, Zhengliang Gao, Xiuxing Wang, Anhua Wu, Wen Cheng, Ming Ge, Gang Cui, Yongping You, Wei Zhang, Qianghu Wang, Jian Chen

## Abstract

Glioblastoma (GBM) is the most common brain tumor and is currently incurable. Primary GBM cultures are widely used tools for screening potentially therapeutic drugs; however, there is a lack of genomic and pharmacological characterization of these primary GBM cultures. Here, we collected 52 patient-derived glioma cell (PDGC) lines and characterized them through whole-genome sequencing (WGS), RNA-seq, and drug response screening. We identified three molecular subtypes among PDGCs: mesenchymal (MES), proneural (PN), and oxidative phosphorylation (OXPHOS). Upon profiling the responses of PDGCs to 214 drugs, we found that the PN subtype PDGCs were sensitive to tyrosine kinase inhibitors, whereas the OXPHOS subtype PDGCs were sensitive to histone deacetylase inhibitors, oxidative phosphorylation inhibitors, and HMG-CoA reductase inhibitors. PN and OXPHOS subtype PDGCs stably formed tumors *in vivo* upon intracranial transplantation into immunodeficient mice, while most MES subtype PDGCs were incapable of tumorigenesis *in vivo*. In addition, profiling and follow-up investigations showed that the serum-free culture system used for PDGCs enriched and propagated rare *MYC/MYCN*- amplified glioma cells. Our study provides a resource for understanding primary glioma cell cultures and aiding clinical translation.

**Significance:** Our study provides a resource for patient-derived glioma cell lines (PDGCs) on transcriptome, genome, drug response, and tumorigenic abilities. PDGCs are categorized into PN, MES, and OXPHOS subtypes, with MES-subtype PDGCs incapable of tumorigenesis *in vivo*. Notably, the serum-free culture system for PDGCs enriches glioma cells with *MYC/MYCN* amplification.
