## Supplementary Table 1 for "Multi-omics and Pharmacological Characterization of Patient-derived Glioma Cell Lines"

### Sheet: Sheet1
Table S1. Information of 52 PDGCs
PDGCs	Patient gender	Pathology of patient tissue	In-house subtype	Subtype by Wang et al.	Cellular state by Neftel et al.	MYC/MYCN amp	Culture time	RNA-seq	WES	WGS	Drug response data	Parient tissue	Sample source
CB1018	M	GBM	MES	MES	MES	No	Short	Yes	NA	30X	214 drugs	NA	Beijing Tiantan Hospital
CB1507	F	GBM	PN	PN	NPC	No	Short	Yes	NA	30X	214 drugs	RNAseq	Beijing Tiantan Hospital
CB1838	M	GBM	PN	CLS	NPC	No	Short	Yes	NA	30X	NA	RNAseq, FISH	Beijing Tiantan Hospital
CB2065	M	GBM	PN	CLS	AC	No	Short	Yes	NA	30X	214 drugs	RNAseq	Beijing Tiantan Hospital
CB2754	M	GBM	OXPHOS	PN	MES	Yes	Short	Yes	NA	30X	214 drugs	RNAseq	Beijing Tiantan Hospital
CB3145	F	GBM	PN	CLS	NPC	Yes	Short	Yes	NA	30X	214 drugs	NA	Beijing Tiantan Hospital
CB4445	M	GBM	PN	CLS	AC	No	Short	Yes	NA	30X	214 drugs	RNAseq, FISH	Beijing Tiantan Hospital
CB5304	F	GBM	other	MES	MES	Yes	Short	Yes	NA	30X	214 drugs	RNAseq, FISH	Beijing Tiantan Hospital
CB5399	M	GBM	PN	PN	OPC	Yes	Short	Yes	NA	30X	214 drugs	RNAseq	Beijing Tiantan Hospital
CB7446	M	GBM	other	MES	MES	No	Short	Yes	NA	30X	NA	RNAseq	Beijing Tiantan Hospital
CB7936	F	GBM	MES	MES	MES	No	Short	Yes	NA	30X	214 drugs	RNAseq, FISH	Beijing Tiantan Hospital
CB9261	F	GBM	PN	CLS	AC	No	Short	Yes	NA	30X	214 drugs	RNAseq	Beijing Tiantan Hospital
CB9281	M	GBM	other	MES	MES	No	Short	Yes	NA	30X	NA	RNAseq, FISH	Beijing Tiantan Hospital
CB9711	F	GBM	MES	MES	MES	No	Short	Yes	NA	30X	214 drugs	RNAseq, FISH	Beijing Tiantan Hospital
CBPG1	F	DIPG	PN	PN	OPC	Yes	Short	Yes	NA	30X	214 drugs	NA	Beijing Children’s Hospital
CBZR01	F	GBM	other	MES	MES	No	Short	Yes	NA	30X	214 drugs	NA	Beijing Tiantan Hospital
CBZR02	F	GBM	MES	CLS	AC	No	Short	Yes	NA	30X	NA	NA	Beijing Tiantan Hospital
G104	M	Grade II glioma	MES	MES	MES	No	Short	Yes	NA	30X	214 drugs	NA	The First Affiliated Hospital of Soochow University
G110	F	GBM	MES	MES	MES	No	Short	Yes	100X	10X	NA	NA	The First Affiliated Hospital of Soochow University
G118	F	GBM	MES	MES	MES	No	Short	Yes	NA	30X	214 drugs, 1466 drugs	NA	The First Affiliated Hospital of Nanjing Medical University
G2907	F	GBM	PN	PN	MES	No	Long	Yes	NA	30X	214 drugs	NA	Xiuxing Wang Lab
G3028	F	GBM	PN	CLS	AC	Yes	Long	Yes	NA	30X	214 drugs	NA	Xiuxing Wang Lab
G709	M	GBM	MES	MES	MES	No	Short	Yes	100X	10X	214 drugs, 1466 drugs	NA	The First Affiliated Hospital of Nanjing Medical University
G755_5	F	GBM	MES	MES	MES	No	Short	Yes	NA	NA	NA	NA	The First Affiliated Hospital of Nanjing Medical University
GNJ8	F	GBM	MES	MES	MES	No	Short	Yes	100X	10X	214 drugs	NA	The First Affiliated Hospital of Nanjing Medical University
G98	F	GBM	MES	MES	MES	No	Short	Yes	NA	30X	214 drugs, 1466 drugs	NA	The First Affiliated Hospital of Soochow University
GBM06	F	GBM	PN	PN	OPC	No	Long	Yes	100X	10X	214 drugs	NA	Yujie Tang Lab
GBM12	F	GBM	MES	MES	MES	No	Long	Yes	100X	10X	214 drugs	NA	Shanghai YangZhi Rehabilitation Hospital
GBM13	F	GBM	MES	MES	MES	No	Long	Yes	100X	10X	214 drugs	NA	Shanghai YangZhi Rehabilitation Hospital
GBM17	F	GBM	MES	MES	MES	No	Long	Yes	100X	10X	214 drugs	NA	Shanghai YangZhi Rehabilitation Hospital
GNJ29	M	GBM	MES	MES	MES	Yes	Short	Yes	100X	30X	214 drugs	NA	The First Affiliated Hospital of Nanjing Medical University
GNJ30	F	GBM	MES	MES	MES	No	Short	Yes	100X	10X	214 drugs	NA	The First Affiliated Hospital of Nanjing Medical University
GNJ755	F	GBM	MES	MES	MES	No	Short	Yes	100X	10X	214 drugs	NA	The First Affiliated Hospital of Nanjing Medical University
GSC23	M	GBM	PN	CLS	AC	No	Long	Yes	NA	30X	214 drugs	NA	Xiuxing Wang Lab
GSC3264	F	GBM	PN	CLS	AC	Yes	Long	Yes	NA	30X	214 drugs	NA	Xiuxing Wang Lab
GSY22	F	GBM	PN	CLS	AC	No	Long	Yes	NA	30X	214 drugs	NA	Shengjing Hospital of China Medical University
GSY28	F	GBM	OXPHOS	CLS	AC	No	Long	Yes	NA	30X	214 drugs	NA	Shengjing Hospital of China Medical University
GSY40	M	GBM	PN	CLS	NPC	No	Long	Yes	NA	30X	214 drugs	NA	Shengjing Hospital of China Medical University
GXZ3	M	GBM	other	MES	MES	No	Long	Yes	NA	30X	NA	NA	The First Affiliated Hospital of Soochow University
MES28	F	GBM	OXPHOS	PN	MES	Yes	Long	Yes	NA	30X	214 drugs	NA	Xiuxing Wang Lab
MGG4	F	GBM	PN	PN	AC	Yes	Long	Yes	NA	30X	214 drugs	NA	Xiuxing Wang Lab
MGG8	F	GBM	PN	PN	AC	Yes	Long	Yes	NA	30X	214 drugs	NA	Xiuxing Wang Lab
T4121	F	GBM	OXPHOS	PN	MES	Yes	Long	Yes	NA	30X	214 drugs	NA	Xiuxing Wang Lab
BNI17	F	GBM	OXPHOS	PN	MES	No	Long	Yes	NA	30X	214 drugs	NA	Beijing Tiantan Hospital
BNI20	F	GBM	OXPHOS	MES	MES	Yes	Long	Yes	NA	30X	214 drugs	NA	Beijing Tiantan Hospital
BNI23	F	GBM	OXPHOS	PN	AC	No	Long	Yes	NA	30X	214 drugs	NA	Beijing Tiantan Hospital
BNI2_4	F	GBM	OXPHOS	MES	MES	Yes	Long	Yes	NA	30X	214 drugs	NA	Beijing Tiantan Hospital
BNI274	F	GBM	OXPHOS	MES	MES	Yes	Long	Yes	NA	30X	214 drugs	NA	Beijing Tiantan Hospital
BNI295	M	GBM	OXPHOS	MES	MES	Yes	Long	Yes	NA	30X	214 drugs	NA	Beijing Tiantan Hospital
BNI3_5	F	GBM	OXPHOS	MES	MES	No	Long	Yes	NA	30X	214 drugs	NA	Beijing Tiantan Hospital
BNI423	F	GBM	OXPHOS	PN	NPC	Yes	Long	Yes	NA	30X	214 drugs	NA	Beijing Tiantan Hospital
BNI7_11	F	GBM	OXPHOS	PN	NPC	Yes	Long	Yes	NA	30X	214 drugs	NA	Beijing Tiantan Hospital
GBM: Glioblastoma
DIPG: Diffuse intrinsic pontine glioma
