## Supplementary Table 3 for "Multi-omics and Pharmacological Characterization of Patient-derived Glioma Cell Lines"

### Sheet: ChenJ
Signature genes of subtypes defined by our in-house PDGCs
MES	PN	OXPHOS
SPAG1	ZNF440	MRPL2
ZBTB38	NCAM1	SMARCD2
CAST	DCLK2	MRPL12
MET	KCNA2	SCAND1
USP12	ACTN2	CISD3
MAP3K5	ZNF704	ENDOG
DCBLD2	ZNF711	SF3B5
NCEH1	NLGN3	SIVA1
TWSG1	SHC3	PRELID1
TMEM154	KCND3	FAU
SSX2IP	APC2	CTU1
GEM	KCNAB3	KIAA2013
TACC1	C3orf70	POLR3K
NEDD4	MARK1	SAC3D1
CD44	NKD1	DCTPP1
SLC5A3	SOX8	ACD
BEND6	GNAO1	RPUSD2
HRH1	SOX6	PHB
SAMD9	SNX32	MRPL14
ITGAV	CHD7	TMEM101
RASSF8	EBF4	MRPL11
GLIPR1	PTPRZ1	COX4I1
SYTL5	WSCD1	GSTP1
SGMS2	STOX2	PSMB3
ANKRD28	SHC2	CKS1B
DIRAS3	SALL3	SNRPB
MYH15	SPATA6	RPL35
ARNTL2	CSPG5	STOML2
CD109	MAP2	MRPS12
SH2D4A	FAM184B	SNRPD2
ZNF365	WNK3	PSMB5
TMTC3	LRRTM2	RPL19
TRAF1	KLF15	RPS21
CAV1	SLC35F1	C20orf27
DYNLT3	TMEM145	CDT1
CCPG1	TMPRSS5	GALK1
BIRC3	MAP3K1	HSD17B10
SCG2	GRIA2	RPL41
SEMA3A	GRID1	DPM3
IDS	CADM2	ATIC
HMMR	ADAM22	APRT
ANLN	DSCAML1	AURKAIP1
SAMD9L	CNKSR2	NXT1
PPP2R3A	BSN	RPL18
CROT	ABAT	ENO1
AMPD3	TRIM9	ROMO1
NRP1	EFNA2	PPIF
PPFIA2	GAB1	CIB1
SYTL2	SYP	CHCHD10
NEXN	LRP4	TK1
LRRFIP1	KCNIP2	RPL13
SLC9A7	KCNJ10	RPS3
ITGB1	RAPGEF4	RPS9
PLOD2	FZD3	TRMT112
POPDC3	PMP2	HSPBP1
DKK1	TTYH1	RPL37A
CAMK2N1	KIAA1958	COX8A
FBXO32	ELAVL3	RPLP1
CDC42EP3	MAPT	MCAT
ARL4C	VANGL2	TMEM109
PLS3	KIF5C	LAGE3
WWTR1	B3GAT1	PPP1R14B
CD2AP	ZDHHC11	RPL27A
CLCF1	BCAN	AHCY
ADAM9	PHF21B	SNTA1
SERPINB8	PDE3B	SHMT2
MYOF	ARVCF	MESP1
MYO1E	NPAS3	SDF2L1
JPH2	TRIM24	RPLP2
RUNX2	FAM181B	NUDT8
LONRF2	MTSS1	RPS13
ARHGAP18	SLC2A13	SLC25A10
NEK10	WDR17	PGAM5
PARP14	AATK	YDJC
PRICKLE2	KCNQ2	TKT
SH2B3	UNC80	SLC25A5
PDE4D	MGAT4A	RBM38
SLC16A4	CRMP1	NOB1
MDFIC	STAG3	PNP
HOXB6	ID4	UBE2S
STK17A	GNG7	RPSAP58
PRDM1	APBA1	RPL9
STEAP2	CHL1	HSPA1B
ACER3	GLCCI1	CARHSP1
CTSZ	TRIM71	TSPO
HOXB5	AGAP2	RNASET2
SLC7A11	IGSF11	H1FX
LPXN	ONECUT2	MRPL41
NAV3	PDZD4	MRPL23
RPSAP52	FIGN	PDXP
ARHGAP29	PIK3C2B	SLC25A19
ITGA3	SCNN1D	COMTD1
EPS8L2	PDE6B	PWWP2B
ELK3	CNTFR	BCAT2
CLIP4	C2CD4C	AVPI1
SLC4A7	SOX11	KHK
TNFSF4	GRIK3	RPS12
LY96	NTRK3	FTL
CDCP1	GPC2	SLC1A5
CAV2	PSD2	POLR2L

### Sheet: Wang
Signature genes of subtypes defined by Wang et al.
CLS	MES	PN
PTPRA	ARPC1B	HN1
ELOVL2	S100A11	RAB33A
MLC1	CTSC	HDAC2
SOX9	GLIPR1	MYT1
ARNTL	NNMT	MTSS1
DENND2A	VDR	HOXD3
BBS1	RGS2	GPR17
ABLIM1	CTSB	PTTG1
PAX6	TGFBI	KLRC3
ZHX3	PLAUR	HRASLS
USP8	LY96	TCP1
PLCG1	BCL3	NPPA
CDH4	TNFAIP8	PFDN2
RASGRP1	IER3	CA10
ACSBG1	PRSS23	EPHB1
CST3	IL7R	UGT8
BCKDHB	RAB27A	PAK7
LHFP	RUNX1	SLC1A1
VAV3	P4HA2	NARF
ACSL3	CYP1B1	DCTN3
EYA2	BACE2	SMPD3
SEPT11	ACPP	ZNF804A
SLC4A4	FTL	RASL11B
SLC20A2	SLPI	MYB
C14orf159	RAC2	PDGFRA
CTNND1	RARRES1	ERBB3
ZFHX4	SYNGR2	CLGN
SPRY2	THBS1	SOX10
ZNF45	IL6	BCL11A
NCOA1	CAV1	NMU
PLCE1	PI3	ZNF643
DTNA	CDCP1	CDKN1C
POLRMT	ITGB1	JPH3
SALL1	LOX	PCDHA9
TYK2	CD72	IL1RAPL1
TJP1	COL1A2	MAST1
MEOX2	ANPEP	VIPR2
FGFR3	MMP7	SIM2
STXBP3	SPAG4	BAMBI
GRIK1	BNC2	PKMYT1
GATM	NDRG1	PLCB4
UPF1	CNN2	SLC17A6
NPEPL1	LUM	KLRK1
KIAA0494	PTGS2	CENPJ
RBCK1	COL3A1	NHLH1
PHKB	COL5A1	GABRB3
SLC3A2	SDC1	KLRC4
PPARGC1A	COL1A1	KCNK3
PNPLA6	GPRC5A	GRID2
MYO5C	COL15A1	DACH1

### Sheet: Neftel
Signature genes of cell states defined by Neftel et al.
MES	AC	OPC	NPC
CHI3L1	CST3	BCAN	DLL3
ANXA2	S100B	PLP1	DLL1
ANXA1	SLC1A3	GPR17	SOX4
CD44	HEPN1	FIBIN	TUBB3
VIM	HOPX	LHFPL3	HES6
MT2A	MT3	OLIG1	TAGLN3
C1S	SPARCL1	PSAT1	NEU4
NAMPT	MLC1	SCRG1	MARCKSL1
EFEMP1	GFAP	OMG	CD24
C1R	FABP7	APOD	STMN1
SOD2	BCAN	SIRT2	TCF12
IFITM3	PON2	TNR	BEX1
TIMP1	METTL7B	THY1	OLIG1
SPP1	SPARC	PHYHIPL	MAP2
A2M	GATM	SOX2-OT	FXYD6
S100A11	RAMP1	NKAIN4	PTPRS
MT1X	PMP2	LPPR1	MLLT11
S100A10	AQP4	PTPRZ1	NPPA
FN1	DBI	VCAN	BCAN
LGALS1	EDNRB	DBI	MEST
S100A16	PTPRZ1	PMP2	ASCL1
CLIC1	CLU	CNP	BTG2
MGST1	PMP22	TNS3	DCX
RCAN1	ATP1A2	LIMA1	NXPH1
TAGLN2	S100A16	CA10	HN1
NPC2	HEY1	PCDHGC3	PFN2
SERPING1	PCDHGC3	CNTN1	SCG3
C8orf4	TTYH1	SCD5	MYT1
EMP1	NDRG2	P2RX7	CHD7
APOE	PRCP	CADM2	GPR56
CTSB	ATP1B2	TTYH1	TUBA1A
C3	AGT	FGF12	PCBP4
LGALS3	PLTP	TMEM206	ETV1
MT1E	GPM6B	NEU4	SHD
EMP3	F3	FXYD6	TNR
SERPINA3	RAB31	RNF13	AMOTL2
ACTN1	PPAP2B	RTKN	DBN1
PRDX6	ANXA5	GPM6B	HIP1
IGFBP7	TSPAN7	LMF1	ABAT
SERPINE1		ALCAM	ELAVL4
PLP2		PGRMC1	LMF1
MGP		HRASLS	GRIK2
CLIC4		BCAS1	SERINC5
GFPT2		RAB31	TSPAN13
GSN		PLLP	ELMO1
NNMT		FABP5	GLCCI1
TUBA1C		NLGN3	SEZ6L
GJA1		SERINC5	LRRN1
TNFRSF1A		EPB41L2	SEZ6
WWTR1		GPR37L1	SOX11
HILPDA			STMN2
ADM			CD24
DDIT3			RND3
NDRG1			HMP19
HERPUD1			TUBB3
DNAJB9			MIAT
TRIB3			DCX
ENO2			NSG1
AKAP12			ELAVL4
SQSTM1			MLLT11
MT1X			DLX6-AS1
ATF3			SOX11
NAMPT			NREP
NRN1			FNBP1L
SLC2A1			TAGLN3
BNIP3			STMN4
LGALS3			DLX5
INSIG2			SOX4
IGFBP3			MAP1B
PPP1R15A			RBFOX2
VIM			IGFBPL1
PLOD2			STMN1
GBE1			HN1
SLC2A3			TMEM161B-AS1
FTL			DPYSL3
WARS			SEPT3
ERO1L			PKIA
XPOT			ATP1B1
HSPA5			DYNC1I1
GDF15			CD200
ANXA2			SNAP25
EPAS1			PAK3
LDHA			NDRG4
P4HA1			KIF5A
SERTAD1			UCHL1
PFKP			ENO2
PGK1			KIF5C
EGLN3			DDAH2
SLC6A6			TUBB2A
CA9			LBH
BNIP3L			LOC150568
RPL21			TCF4
TRAM1			GNG3
UFM1			NFIB
ASNS			DPYSL5
GOLT1B			CRABP1
ANGPTL4			DBN1
SLC39A14			NFIX
CDKN1A			CEP170
HSPA9			BLCAP

### Sheet: MYC
HALLMARK_MYC_TARGETS_V2
SLC19A1
MRTO4
TMEM97
RRP9
PES1
TFB2M
EXOSC5
IPO4
NDUFAF4
NOC4L
MYC
SRM
PA2G4
GNL3
NOLC1
WDR43
RABEPK
NOP16
TBRG4
DDX18
NIP7
WDR74
BYSL
HSPD1
PLK4
NOP2
PPAN
NOP56
RCL1
NPM1
AIMP2
RRP12
PPRC1
TCOF1
MCM5
HK2
CBX3
PLK1
PHB
MCM4
CDK4
DUSP2
MYBBP1A
UTP20
PRMT3
FARSA
MAP3K6
LAS1L
PUS1
HSPE1
SLC29A2
DCTPP1
SUPV3L1
SORD
IMP4
GRWD1
UNG
MPHOSPH10

### Sheet: Ref
Reference to the signature genes
Signature genes of subtypes defined by Wang et al.	Tumor Evolution of Glioma-Intrinsic Gene Expression Subtypes Associates with Immunological Changes in the Microenvironment
Signature genes of cell states defined by Neftel et al.	An Integrative Model of Cellular States, Plasticity, and Genetics for Glioblastoma
MYC pathway	https://www.gsea-msigdb.org/gsea/msigdb/
