## Supplementary Table 4 for "Multi-omics and Pharmacological Characterization of Patient-derived Glioma Cell Lines"

### Sheet: In-house data
Table S4. Subtype of PDGCs and paired tissues
ID	Subtype of pariental tissue	Subtype of PDGC
CB5304	PN	MES
CB4445	OXPHOS	PN
CB7446	PN	MES
CB2065	PN	PN
CB2754	MES	OXPHOS
CB5399	PN	PN
CB1838	PN	PN
CB7936	MES	MES
CB1507	PN	PN
CB9261	PN	PN
CB9281	OXPHOS	OXPHOS
CB9711	MES	MES

### Sheet: GSE119834
Table S8. Subtype of PDGCs and paired tissues
Tissue name	Tissue subtype	GSC name	GSC subtype
GBM1	PN	GSC1	OXPHOS
GBM5	PN	GSC5	OXPHOS
GBM17	MES	GSC17	MES
GBM21	MES	GSC21	MES
GBM30	MES	GSC30	MES
GBM31	MES	GSC31	MES
GBM32	PN	GSC32	PN
GBM4	PN	GSC4	PN
GBM28	PN	GSC28	PN
GBM61	MES	GSC12	OXPHOS
