## Supplementary Table 5 for "Multi-omics and Pharmacological Characterization of Patient-derived Glioma Cell Lines"

### Sheet: Sheet1
Table S5. Tumorgenic ability of PDGCs
PDGCs	In-house subtype	Transplantation number	Tumor formation	Observation time	Median survival days	number
GXZ	other	5×10^5	No	6 months
CB9281	other	5×10^5	Yes	1.5 months	54	3
CB5304	other	5×10^5	Yes	2 months	60	3
CB7936	MES	5×10^5	No	7 months
CB1018	MES	5×10^5	No	6 months
G110	MES	5×10^5	No	6 months
G118	MES	5×10^5	No	6 months
GNJ8	MES	5×10^5	No	6 months
GBM12	MES	5×10^5	No	6 months
GBM13	MES	5×10^5	No	6 months
GBM17	MES	5×10^5	No	6 months
GNJ29	MES	5×10^5	No	6 months
GNJ30	MES	5×10^5	No	6 months
G755	MES	5×10^5	No	6 months
G709	MES	5×10^5	Partly	~4 months	102	2
G98	MES	5×10^5	Partly	~3 months	137	1
MES28	OXPHOS	5×10^5	Yes	1 month	26	6
BNI17	OXPHOS	5×10^5	Yes	~3 weeks	25	6
BNI2_4	OXPHOS	5×10^5	Yes	1 month	39	3
BNI20	OXPHOS	5×10^5	Yes	> 2 months	54	3
BNI274	OXPHOS	5×10^5	Yes	> 2.5 months	82	6
BNI423	OXPHOS	5×10^5	Yes	2~3 months	72	6
BNI7-11	OXPHOS	5×10^5	Yes	1 month	29	6
T4121	OXPHOS	5×10^5	Yes	1.5 months	43	3
CB5399	PN	5×10^5	No	5 months
CB9261	PN	5×10^5	Yes	3 months	102	3
CBPG1	PN	5×10^5	Yes	1.5 months	40	3
G2907	PN	5×10^5	Yes	2~3 months	65	3
GBM06	PN	5×10^5	Yes	2 months	54	3
GSC23	PN	5×10^5	Yes	1.5~2 months	49	3
GSC3264	PN	5×10^5	Yes	> 2months	67	3
MGG8	PN	5×10^5	Yes	1 month	35	3
