## Supplementary Table 6 for "Multi-omics and Pharmacological Characterization of Patient-derived Glioma Cell Lines"

### Sheet: Sheet1
Table S6. Drug information
ID	Product.Name	Target	Pathway	Pathway2
S1001	Navitoclax (ABT-263)	NA	NA	Apoptosis
S1003	Linifanib (ABT-869)	CSF-1R,PDGFR,VEGFR	Protein Tyrosine Kinase	RTK
S1010	Nintedanib (BIBF 1120)	FGFR,PDGFR,VEGFR	Protein Tyrosine Kinase	RTK
S1011	Afatinib (BIBW2992)	EGFR,HER2	Protein Tyrosine Kinase	RTK
S1013	Bortezomib (PS-341)	Proteasome	Proteases	Proteasome
S1014	Bosutinib (SKI-606)	Src	Angiogenesis	RTK
S1017	Cediranib (AZD2171)	VEGFR	Protein Tyrosine Kinase	RTK
S1028	Lapatinib (GW-572016) Ditosylate	EGFR,HER2	Protein Tyrosine Kinase	RTK
S1030	Panobinostat (LBH589)	HDAC	Epigenetics	Epigenetics
S1033	Nilotinib (AMN-107)	Bcr-Abl	Angiogenesis	RTK
S1037	Perifosine (KRX-0401)	Akt	PI3K/Akt/mTOR	PI3K/Akt/mTOR
S1042	Sunitinib Malate	c-Kit,PDGFR,VEGFR	Protein Tyrosine Kinase	RTK
S1046	Vandetanib (ZD6474)	VEGFR	Protein Tyrosine Kinase	RTK
S1047	Vorinostat (SAHA, MK0683)	Autophagy,HDAC	Epigenetics	Epigenetics
S1053	Entinostat (MS-275)	HDAC	Epigenetics	Epigenetics
S1065	Pictilisib (GDC-0941)	PI3K	PI3K/Akt/mTOR	PI3K/Akt/mTOR
S1085	Belinostat (PXD101)	HDAC	Epigenetics	Epigenetics
S1090	Abexinostat (PCI-24781)	HDAC	Cytoskeletal Signaling	Epigenetics
S1096	Quisinostat (JNJ-26481585) 2HCl	HDAC	Epigenetics	Epigenetics
S1111	Foretinib (GSK1363089)	c-Met,VEGFR	Protein Tyrosine Kinase	RTK
S1122	Mocetinostat (MGCD0103)	HDAC	Epigenetics	Epigenetics
S1130	YM155 (Sepantronium Bromide)	Survivin	Apoptosis	Apoptosis
S1141	Tanespimycin (17-AAG)	HSP (e.g. HSP90)	Cytoskeletal Signaling	Proteasome
S1144	Ivacaftor (VX-770)	CFTR	Transmembrane Transporters	GPCR & Ion Channel
S1157	Delanzomib (CEP-18770)	Proteasome	Proteases	Proteasome
S1159	Ganetespib (STA-9090)	HSP (e.g. HSP90)	Cytoskeletal Signaling	Proteasome
S1163	Onalespib (AT13387)	HSP (e.g. HSP90)	Cytoskeletal Signaling	Proteasome
S1165	ABT-751 (E7010)	Microtubule Associated	Cytoskeletal Signaling	Cell Cycle
S1178	Regorafenib (BAY 73-4506)	c-RET,VEGFR	Protein Tyrosine Kinase	RTK
S1194	CUDC-101	EGFR,HDAC,HER2	Epigenetics	Epigenetics
S1198	Irinotecan	NA	NA	DNA Damage
S1199	Cladribine	DNA/RNA Synthesis	DNA Damage	DNA Damage
S1223	Epirubicin HCl	Topoisomerase	DNA Damage	DNA Damage
S1227	Raloxifene HCl	Estrogen/progestogen Receptor	Endocrinology & Hormones	Endocrinology & Hormones
S1229	Fludarabine Phosphate	DNA/RNA Synthesis	DNA Damage	DNA Damage
S1230	Flavopiridol (Alvocidib)	CDK	Cell Cycle	Cell Cycle
S1231	Topotecan HCl	Topoisomerase	DNA Damage	DNA Damage
S1238	Tamoxifen	Estrogen/progestogen Receptor,Autophagy	Angiogenesis	Endocrinology & Hormones
S1251	Dienogest	Estrogen/progestogen Receptor	Endocrinology & Hormones	Endocrinology & Hormones
S1257	Posaconazole	P450 (e.g. CYP17)	Metabolism	Microbiology
S1259	Ramelteon	MT Receptor	GPCR & G Protein	GPCR & Ion Channel
S1260	Cinacalcet HCl	CaSR	GPCR & G Protein	GPCR & Ion Channel
S1261	Celecoxib	COX	Neuronal Signaling	Metabolism
S1267	Vemurafenib (PLX4032, RG7204)	Raf	MAPK	MAPK
S1282	Artemisinin	Anti-infection	Microbiology	Microbiology
S1291	Cetirizine DiHCl	Histamine Receptor	Neuronal Signaling	GPCR & Ion Channel
S1304	Megestrol Acetate	Androgen Receptor,Estrogen/progestogen Receptor	Endocrinology & Hormones	Endocrinology & Hormones
S1312	Streptozotocin (STZ)	DNA alkylator	DNA Damage	DNA Damage
S1324	Doxazosin Mesylate	Adrenergic Receptor	Neuronal Signaling	GPCR & Ion Channel
S1336	Fluvoxamine maleate	5-HT Receptor	Neuronal Signaling	GPCR & Ion Channel
S1353	Ketoconazole	P450 (e.g. CYP17)	Metabolism	Metabolism
S1362	Rigosertib (ON-01910)	PLK	Cell Cycle	Cell Cycle
S1364	Patupilone (EPO906, Epothilone B)	Microtubule Associated	Cytoskeletal Signaling	Cell Cycle
S1367	Amonafide	Topoisomerase	DNA Damage	DNA Damage
S1369	Bafetinib (INNO-406)	Bcr-Abl	Angiogenesis	RTK
S1392	Pelitinib (EKB-569)	EGFR	Protein Tyrosine Kinase	RTK
S1452	Ispinesib (SB-715992)	Kinesin	Cytoskeletal Signaling	Cell Cycle
S1453	Tipifarnib	Transferase	Metabolism	Cell Cycle
S1467	Doxercalciferol	Vitamin	Metabolism	Metabolism
S1475	Pimasertib (AS-703026)	MEK	MAPK	MAPK
S1481	Zosuquidar (LY335979) 3HCl	P-gp	Transmembrane Transporters	GPCR & Ion Channel
S1483	Iloperidone	5-HT Receptor	Neuronal Signaling	GPCR & Ion Channel
S1486	AEE788 (NVP-AEE788)	EGFR,HER2,VEGFR	Protein Tyrosine Kinase	MAPK
S1490	Ponatinib (AP24534)	Bcr-Abl,FGFR,PDGFR,VEGFR	Angiogenesis	RTK
S1501	Mycophenolate Mofetil	Dehydrogenase	Metabolism	Metabolism
S1515	Pracinostat (SB939)	HDAC	Cytoskeletal Signaling	Epigenetics
S1525	Adavosertib (MK-1775)	Wee1	Cell Cycle	RTK
S1526	Quizartinib (AC220)	FLT3	Angiogenesis	RTK
S1555	AZD8055	mTOR	PI3K/Akt/mTOR	Cell Cycle
S1601	Reserpine	Others	Others	GPCR & Ion Channel
S1744	Nicotinic Acid	Vitamin	Metabolism	Metabolism
S1759	Pitavastatin Calcium	HMG-CoA Reductase	Metabolism	Metabolism
S1776	Toremifene Citrate	Estrogen/progestogen Receptor	Endocrinology & Hormones	Endocrinology & Hormones
S1792	Simvastatin	HMG-CoA Reductase	Metabolism	Metabolism
S1813	Amlodipine Besylate	Calcium Channel	Transmembrane Transporters	GPCR & Ion Channel
S1847	Clemastine Fumarate	Histamine Receptor	Neuronal Signaling	GPCR & Ion Channel
S1859	Diethylstilbestrol	Estrogen/progestogen Receptor	Endocrinology & Hormones	Endocrinology & Hormones
S2061	Lovastatin	HMG-CoA Reductase	Metabolism	Metabolism
S2077	Atorvastatin Calcium	HMG-CoA Reductase	Metabolism	Metabolism
S2085	Trimebutine	Opioid Receptor	Neuronal Signaling	GPCR & Ion Channel
S2111	Lapatinib	EGFR,HER2	Protein Tyrosine Kinase	RTK
S2114	Dronedarone HCl	Potassium Channel,Sodium Channel,Calcium Channel	Transmembrane Transporters	GPCR & Ion Channel
S2128	Bazedoxifene HCl	Estrogen/progestogen Receptor	Endocrinology & Hormones	Endocrinology & Hormones
S2150	Neratinib (HKI-272)	EGFR,HER2	Protein Tyrosine Kinase	RTK
S2167	Bazedoxifene Acetate	Estrogen/progestogen Receptor	Endocrinology & Hormones	Endocrinology & Hormones
S2173	Telotristat Etiprate (LX 1606 Hippurate)	Hydroxylase	Metabolism	Metabolism
S2180	Ixazomib (MLN2238)	Proteasome	Proteases	Proteasome
S2206	R788 (Fostamatinib) Disodium	Syk	Angiogenesis	RTK
S2235	Volasertib (BI 6727)	PLK	Cell Cycle	Cell Cycle
S2247	Buparlisib (BKM120, NVP-BKM120)	PI3K	PI3K/Akt/mTOR	PI3K/Akt/mTOR
S2248	Silmitasertib (CX-4945)	Casein Kinase	Metabolism	PI3K/Akt/mTOR
S2286	Cyclosporin A	Immunology & Inflammation related	Immunology & Inflammation	GPCR & Ion Channel
S2303	gossypol-Acetic acid	Dehydrogenase	Metabolism	Metabolism
S2456	Chlorpromazine HCl	Potassium Channel,Dopamine Receptor	Neuronal Signaling	GPCR & Ion Channel
S2480	Loperamide HCl	Opioid Receptor,Autophagy	Neuronal Signaling	GPCR & Ion Channel
S2481	Manidipine	Calcium Channel	Transmembrane Transporters	GPCR & Ion Channel
S2485	Mitoxantrone 2HCl	Topoisomerase	DNA Damage	DNA Damage
S2528	Ciclopirox	ATPase,Anti-infection	Transmembrane Transporters	Microbiology
S2552	Azelastine HCl	Histamine Receptor	Neuronal Signaling	GPCR & Ion Channel
S2561	Clomifene citrate	Estrogen/progestogen Receptor	Endocrinology & Hormones	Endocrinology & Hormones
S2625	Fostamatinib (R788)	Syk	Angiogenesis	RTK
S2658	Omipalisib (GSK2126458, GSK458)	mTOR,PI3K	PI3K/Akt/mTOR	PI3K/Akt/mTOR
S2673	Trametinib (GSK1120212)	MEK	MAPK	MAPK
S2680	Ibrutinib (PCI-32765)	BTK	Angiogenesis	RTK
S2693	Resminostat	HDAC	Epigenetics	Epigenetics
S2727	Dacomitinib (PF299804, PF299)	EGFR	Protein Tyrosine Kinase	RTK
S2730	Crenolanib (CP-868596)	PDGFR	Protein Tyrosine Kinase	RTK
S2736	Fedratinib (SAR302503, TG101348)	JAK	JAK/STAT	JAK/STAT
S2753	Tivantinib (ARQ 197)	c-Met	Protein Tyrosine Kinase	RTK
S2768	Dinaciclib (SCH727965)	CDK	Cell Cycle	Cell Cycle
S2769	Dovitinib (TKI-258) Dilactic Acid	c-Kit,FGFR,FLT3,PDGFR,VEGFR	Angiogenesis	RTK
S2796	WP1066	JAK	JAK/STAT	JAK/STAT
S2811	Sapanisertib (INK 128, MLN0128)	mTOR	PI3K/Akt/mTOR	PI3K/Akt/mTOR
S2853	Carfilzomib (PR-171)	Proteasome	Proteases	Proteasome
S2868	Alogliptin (SYK-322) benzoate	DPP-4	Proteases	Proteasome
S3005	Paroxetine HCl	AChR,5-HT Receptor	Neuronal Signaling	GPCR & Ion Channel
S3021	Rimonabant	Cannabinoid Receptor	GPCR & G Protein	GPCR & Ion Channel
S3035	Daunorubicin HCl	Topoisomerase	DNA Damage	DNA Damage
S3047	Otilonium Bromide	AChR	Neuronal Signaling	GPCR & Ion Channel
S3053	Azelnidipine	Calcium Channel	Transmembrane Transporters	GPCR & Ion Channel
S3056	Miltefosine	Akt	PI3K/Akt/mTOR	PI3K/Akt/mTOR
S3067	Chlorhexidine 2HCl	Anti-infection	Microbiology	Microbiology
S3178	Brinzolamide	Carbonic Anhydrase	Metabolism	Metabolism
S3201	Trifluoperazine 2HCl	Dopamine Receptor	Neuronal Signaling	GPCR & Ion Channel
S4035	Vitamin D2	DNA/RNA Synthesis	DNA Damage	Metabolism
S4046	Estradiol Cypionate	Estrogen/progestogen Receptor	Endocrinology & Hormones	Endocrinology & Hormones
S4053	Sertraline HCl	5-HT Receptor	Neuronal Signaling	GPCR & Ion Channel
S4063	cholecalciferol (Vitamin D3)	Vitamin	Metabolism	Metabolism
S4075	Zinc Pyrithione	Proton Pump,Anti-infection	Transmembrane Transporters	Microbiology
S4084	Lomerizine 2HCl	Calcium Channel	Transmembrane Transporters	GPCR & Ion Channel
S4107	Clofazimine	Phospholipase (e.g. PLA)	Metabolism	Microbiology
S4151	Penfluridol	Dopamine Receptor	Neuronal Signaling	GPCR & Ion Channel
S4162	Benzethonium Chloride	AChR	Neuronal Signaling	GPCR & Ion Channel
S4172	Cetylpyridinium Chloride	Anti-infection	Microbiology	Microbiology
S4186	Domiphen Bromide	Others	Others	Microbiology
S4196	Ethacridine lactate monohydrate	Anti-infection	Microbiology	Microbiology
S4223	Mevastatin	HMG-CoA Reductase	Metabolism	Metabolism
S4236	Proflavine Hemisulfate	Anti-infection	Microbiology	Microbiology
S4242	Cetrimonium Bromide (CTAB)	Anti-infection	Microbiology	Microbiology
S4262	Ebastine	Histamine Receptor	Neuronal Signaling	GPCR & Ion Channel
S4263	Efaproxiral Sodium	Others	Others	PI3K/Akt/mTOR
S4269	Vinorelbine Tartrate	Microtubule Associated	Cytoskeletal Signaling	Cell Cycle
S4286	Anidulafungin (LY303366)	Anti-infection	Microbiology	Microbiology
S4290	Digoxin	Sodium Channel	Transmembrane Transporters	GPCR & Ion Channel
S4296	Salmeterol Xinafoate	Adrenergic Receptor	GPCR & G Protein	GPCR & Ion Channel
S4353	Terfenadine	Others	Others	Microbiology
S4358	Pimozide	Others	Others	GPCR & Ion Channel
S4374	Thioridazine HCl	NA	NA	Others
S4376	Aceclidine HCl	Others	Others	GPCR & Ion Channel
S4382	Pyrilamine Maleate	Others	Others	GPCR & Ion Channel
S4389	Bephenium Hydroxynaphthoate	Others	Others	Microbiology
S4394	Clofoctol	Others	Others	Microbiology
S4397	Diperodon HCl	Others	Others	GPCR & Ion Channel
S4402	Oxeladin Citrate	Others	Others	GPCR & Ion Channel
S4420	Mefloquine HCl	Anti-infection	Microbiology	Microbiology
S4504	6-Mercaptopurine (6-MP) Monohydrate	DNA/RNA Synthesis	DNA Damage	DNA Damage
S4505	Vinblastine sulfate	Microtubule Associated,AChR	Cytoskeletal Signaling	Cell Cycle
S4506	Acetazolamide	Carbonic Anhydrase	Metabolism	Metabolism
S4514	Acetylleucine	Others	Others	GPCR & Ion Channel
S4526	Fenbufen	COX	Neuronal Signaling	Metabolism
S4548	Aminoguanidine hydrochloride	NOS	Immunology & Inflammation	Metabolism
S4556	Carzenide	Others	Others	Metabolism
S4559	Cloxiquine	Anti-infection	Microbiology	Microbiology
S4566	DL-Panthenol	Others	Others	Metabolism
S4569	Fluphenazine dihydrochloride	Dopamine Receptor	GPCR & G Protein	GPCR & Ion Channel
S4570	Halothane	Others	Others	GPCR & Ion Channel
S4571	Hexylresorcinol	Tyrosinase	Proteases	GPCR & Ion Channel
S4576	Sulfabenzamide	Anti-infection	Microbiology	Microbiology
S4580	Hydroquinone	ROS	Immunology & Inflammation	DNA Damage
S4584	Butylparaben	Anti-infection	Microbiology	Microbiology
S4589	Amodiaquine dihydrochloride dihydrate	Transferase,Histone Methyltransferase	Epigenetics	Epigenetics
S4596	Cefixime	Anti-infection	Microbiology	Microbiology
S4597	Lercanidipine hydrochloride	Calcium Channel	Transmembrane Transporters	GPCR & Ion Channel
S4603	Gallic acid	ROS	Immunology & Inflammation	Metabolism
S4607	2,2'-Dihydroxy-4-methoxybenzophenone	Others	Others	Microbiology
S4617	Dextromethorphan hydrobromide hydrate	AChR	Neuronal Signaling	GPCR & Ion Channel
S4620	Cefuroxime sodium	Anti-infection	Microbiology	Microbiology
S4631	Prochlorperazine dimaleate salt	Dopamine Receptor	Neuronal Signaling	GPCR & Ion Channel
S4632	Hexachlorophene	Potassium Channel	Transmembrane Transporters	GPCR & Ion Channel
S4639	Brexpiprazole	5-HT Receptor,Dopamine Receptor	Neuronal Signaling	GPCR & Ion Channel
S4646	Ciclesonide	Others	Others	Endocrinology & Hormones
S5002	Fingolimod (FTY720) HCl	S1P Receptor	GPCR & G Protein	GPCR & Ion Channel
S7007	Binimetinib (MEK162, ARRY-162, ARRY-438162)	MEK	MAPK	MAPK
S7015	Birinapant	IAP	Apoptosis	Apoptosis
S7067	Tepotinib (EMD 1214063)	c-Met	Protein Tyrosine Kinase	RTK
S7083	Ceritinib (LDK378)	ALK	Protein Tyrosine Kinase	RTK
S7158	abemaciclib (LY2835219)	CDK	Cell Cycle	Cell Cycle
S7204	Fosbretabulin (Combretastatin A4 Phosphate (CA4P)) Disodium	Microtubule Associated	Cytoskeletal Signaling	Cell Cycle
S7284	Rociletinib (CO-1686, AVL-301)	EGFR	Protein Tyrosine Kinase	RTK
S7297	Osimertinib (AZD9291)	EGFR	Protein Tyrosine Kinase	RTK
S7358	Poziotinib (HM781-36B)	HER2,EGFR	Protein Tyrosine Kinase	RTK
S7397	Sorafenib	Raf	MAPK	RTK
S7417	Puromycin 2HCl	Anti-infection	Microbiology	Metabolism
S7492	Uprosertib (GSK2141795)	Akt	PI3K/Akt/mTOR	PI3K/Akt/mTOR
S7521	Afuresertib (GSK2110183)	Akt	PI3K/Akt/mTOR	PI3K/Akt/mTOR
S7605	Filgotinib (GLPG0634)	JAK	JAK/STAT	JAK/STAT
S7633	Lomitapide Mesylate	Others	Others	Metabolism
S7635	Lomitapide	Others	Others	Metabolism
S7646	Voxtalisib (XL765, SAR245409)	mTOR,PI3K	Angiogenesis	PI3K/Akt/mTOR
S7654	Defactinib (VS-6063, PF-04554878)	FAK	Angiogenesis	RTK
S7772	Elacridar (GF120918)	P-gp	Transmembrane Transporters	GPCR & Ion Channel
S7781	Sunitinib	PDGFR,c-Kit,VEGFR	Protein Tyrosine Kinase	RTK
S7786	Erlotinib	EGFR	Protein Tyrosine Kinase	RTK
S7952	Ozanimod (RPC1063)	S1P Receptor	GPCR & G Protein	GPCR & Ion Channel
S7977	Napabucasin	STAT	JAK/STAT	JAK/STAT
S7998	Entrectinib (RXDX-101)	Trk receptor,ALK	Protein Tyrosine Kinase	RTK
S8001	Ricolinostat (ACY-1215)	HDAC	Epigenetics	Epigenetics
S8041	Cobimetinib (GDC-0973, RG7420)	MEK	MAPK	MAPK
S8048	Venetoclax (ABT-199, GDC-0199)	Bcl-2	Apoptosis	Apoptosis
S8057	Pacritinib (SB1518)	FLT3, JAK	JAK/STAT	JAK/STAT
S8078	Bardoxolone Methyl	NF-κB/IKK	NF-κB	Proteasome
S8146	Mitomycin C	DNA/RNA Synthesis	DNA Damage	DNA Damage
S8183	Pimavanserin	5-HT Receptor	GPCR & G Protein	GPCR & Ion Channel
S8294	Olmutinib (HM61713, BI 1482694)	EGFR,BTK	Protein Tyrosine Kinase	RTK
